# CYSTM1, a drought-responsive cysteine-rich transmembrane module protein, negatively affects drought tolerance in *Arabidopsis thaliana*

**DOI:** 10.64898/2026.10.16.759560

**Authors:** Yasira Shoaib, Linus Geyer, Lena Berresheim, Julia Werdin, Igancio David Díaz Hernández, Carla Rack, Birte Brehm, Ute C. Vothknecht, Fatima Chigri

**Affiliations:** Institute for Cellular and Molecular Botany (IZMB), University of Bonn, Kirschallee 1, 53115 Bonn, Germany

**Keywords:** drought stress, *CYSTM1*, abscisic acid, transcriptomics, co-expression analysis

## Abstract

Drought stress represents a major challenge for plant growth and survival, requiring coordinated regulation of physiological and molecular responses to maintain water balance. The cysteine-rich transmembrane module (CYSTM) family comprises a highly conserved group of small proteins whose functions in plant stress adaptation remain largely unknown. Here, we identified *CYSTM1* (AT1G05340) as a drought-responsive gene in *Arabidopsis thaliana* whose expression increased in response to prolonged water deficit, osmotic stress, high salinity, and abscisic acid (ABA). Analysis of a loss-of-function T-DNA insertion mutant (*cystm1*) showed no growth phenotype compared to the wild-type under well-watered conditions. However, the mutant plants exhibited enhanced drought tolerance, whereas independent complementation lines restored the wild-type phenotype. The improved drought performance of the *cystm1* plants was associated with reduced stomatal aperture and decreased transpiration. Mutant plants also displayed an enhanced seedling establishment under osmotic stress conditions. Loss of *CYSTM1* altered ABA-associated responses at physiological and transcriptional level, resulting in reduced sensitivity to exogenous ABA and attenuated expression of ABA- and drought-responsive genes during water deficit. Co-expression analysis showed that genes with expression pattern similar to *CYSTM1* include many genes related to drought response as well as other members of the *CYSTM* family. Further expression analyses revealed selective transcriptional reprogramming within the *CYSTM* family following the loss of *CYSTM1*, suggesting crosstalk or functional interdependence within the CYSTM gene family. Collectively, these findings identify CYSTM1 as a novel negative effector of drought tolerance.

**Main conclusion:** Loss of *CYSTM1* is associated with altered ABA-related responses and transcriptional coordination within the Arabidopsis *CYSTM* gene family and enhances plant survival under progressive drought.
