## Supplementary material for "CYSTM1, a drought-responsive cysteine-rich transmembrane module protein, negatively affects drought tolerance in *Arabidopsis thaliana*": Table S1, Table S2 , Figure S1 and Figure S2: Supplementary File 1.xlsx

### Sheet: Legend
	Supplementary Table S1: List of primers used for molecular cloning, genotyping PCR and RT-qPCR

### Sheet: Sheet1
	Name	Forward Primer	Reverse Primer
Molecular cloning	35S::CYSTM1-YFP	ATATGGGCCCATGAGCCAGTACGATCACAAC	ATATGCGGCCGCGAAGCAAATGTCCAGGGCAC
Genotyping PCR	CYSTM1	ATGAGCCAGTACGATCACAA	TTAGAAGCAAATGTCCAGGG
	LBb1.3	ATTTTGCCGATTTCGGAAC
RT-qPCR
	Name	Forward Primer	Reverse Primer
	COR15B	TGTTCTCAGTGGCATGGGTTCTTC	GGCTTCGTTGAGGTCATCGAGG
	LEA14	AACTCACCGCGATCCCTAAACC	AGTCACGGTTCACGTCTTTGAGG
	RD21A	GAGGAATCGTTGAAGAAAGCAGTTGC	AGTAATCTTTGCCGTTCTCAGTTCCG
	RD29A	CGGAGGAAATTATTCCACCAGGGA	ACAGAATGAGCCGGTGCATCGTG
	RD22	CCAAACACTCCCATTCCCAACTC	ACGCGTACACCTCCCTTTCCAAC
	ABF2	AGTTACAACGAAAGCAGGCAAGG	CCTCCTTGCAGAAGATTCCTCATC
	ABF3	GTTCTCAACCTGCAACACAGTGC	TCCAGGAGATACTGCTGCAACC
	ABI5	AAACATGCATTGGCGGAGTTGG	CGGTTGTGCCCTTGACTTCAAAC
	AAO3	TATGGAGTTGGAGTCAGCGAGGTG	GCCTTGAACAAATGCTCCTTCGG
	ABA2	AGTGGCATTGATCACTGGAG	GTGAATCCTCCATCAATCATC
	LTI30	ACTGGTGTTGTTCACCACGAGAAG	CCTGGCAGCTGCTCCATAACTTTC
	COR47	TCCAACAGCTCTTCTTCCTCTTCG	GGGAGCTTCTCCTTGATCTTCTCC
	ERD7	GCTGGGAGGAATGTAATGTCAACC	TCAGCCGCTTTACCACCATACTTG
	ERD14	CGATCGCTTCAGAGTTTGAGCAG	CTTGAGGAGCTAGAAGAACTGTCG
	DREB2A	TGTCTGGAGAATGGTGCGGAAG	TCGCTCAGCCAATGCTTATCCG
	CYSTM1	GATCACAACCAGTCTGCAGGAG	GGTGGTGGTGATGTACAGGTAGAC
	CYSTM2	AGAATGAAGGCACCGCCACAAC	AACGTTGCGAATAAGCAGCCTTG
	CYSTM3	TCATGAGGGTCAGAGCAAAGGC	GCAGCACATTGCAGCCAAACATC
	CYSTM4	TCTACCGGCCCTTATATGACACC	AACACATGGCCGCAAGACAG
	CYSTM5	AGGCTGTCTTGCGACCATGTTG	ATCGACTGCTTCCTCCGAACTC
	CYSTM6	AGGTTACCCAACGAACGACACAAG	ACAACACATGGCCGCAAGACAG
	CYSTM7	TTCCATTGCCGAAACGAGGTTG	GTTGGTACAATGGTGAAGGACCTG
	CYSTM8	CTGTCCGTGAGTTGTCTGTGATAG	TGTGAAGAGGAGAGAGTGTTGTGC
	CYSTM9	TATCCGACCAGAGATGCGATGG	ATGGCAGCACAACATCCTTTCC
	CYSTM10	GGAGGCTTCATGGAAGGATGTTTG	GCAAGCTTCCAAGAGAACGCAAC
	CYSTM11	CAGCTCTGTGTTGTTGCTGCTTG	AGCATATAATGGTCGGGTCACAGC
	CYSTM12	AAGGATATCCAGCTGCAGAACAAG	GCAGCATAGTGCAAAGAGACATCC
	CYSTM13	TATCCTCCAGCCGGTTATCCAC	CAACAGAGCGCAGCCAAACATC
	ACTIN2	TGCCAATCTACGAGGGTTTC	CTTACAATTTCCCGCTCTGC	Reference gene
	TUBULIN2	TGGGAACTCTGCTCATATCT	TGGGAACTCTGCTCATATCT	Reference gene
