## Supplementary material for "CYSTM1, a drought-responsive cysteine-rich transmembrane module protein, negatively affects drought tolerance in *Arabidopsis thaliana*": Table S1, Table S2 , Figure S1 and Figure S2: Supplementary File 2.xlsx

### Sheet: Legend
Supplementary Table S2: Genes co-expressed with CYSTM1 identified using ATTED-II.
Genes were ranked according to their co-expression scores with CYSTM1 (AT1G05340). The table lists gene identifiers, co-expression scores, and annotated biological functions of the top 100 CYSTM1-associated genes.

### Sheet: coexpression
Ave. rank to query loci	Symbol	Function	Other ID
526	AT4G15610	Uncharacterized protein family (UPF0497)	At4g15610
496	AT2G32190	cysteine-rich/transmembrane domain A-like protein	At2g32190
488	PSK4	phytosulfokine 4 precursor	At3g49780
486	AT2G31945	uncharacterized protein	At2g31945
485	AT3G48020	uncharacterized protein	At3g48020
446	AT1G63720	hydroxyproline-rich glycoprotein family protein	At1g63720
438	CRF7	Integrase-type DNA-binding superfamily protein	At1g22985
424	PMZ	zinc finger (AN1-like) family protein	At3g28210
417	LTI30	dehydrin family protein	At3g50970
410	AGP2	arabinogalactan protein 2	At2g22470
400	AT5G16360	NC domain-containing protein-like protein	At5g16360
399	FRA8	Exostosin family protein	At2g28110
399	AT5G13200	GRAM domain family protein	At5g13200
388	ATG8H	Ubiquitin-like superfamily protein	At3g06420
382	AT1G24600	uncharacterized protein	At1g24600
382	TRX5	thioredoxin H-type 5	At1g45145
379	AT1G68620	alpha/beta-Hydrolases superfamily protein	At1g68620
378	YLS9	Late embryogenesis abundant (LEA) hydroxyproline-rich glycoprotein family	At2g35980
375	CYP710A1	cytochrome P450, family 710, subfamily A, polypeptide 1	At2g34500
370	RD26	NAC (No Apical Meristem) domain transcriptional regulator superfamily protein	At4g27410
368	AT4G39670	Glycolipid transfer protein (GLTP) family protein	At4g39670
361	LEA14	Late embryogenesis abundant protein	At1g01470
360	LEA7	Late embryogenesis abundant protein (LEA) family protein	At1g52690
360	HAI1	PP2C protein (Clade A protein phosphatases type 2C)	At5g59220
358	GLYI7	Lactoylglutathione lyase / glyoxalase I family protein	At1g80160
358	AIRP1	RING/U-box superfamily protein	At4g23450
356	AT5G40690	histone-lysine N-methyltransferase trithorax-like protein	At5g40690
355	AT3G10815	RING/U-box superfamily protein	At3g10815
355	LEA4-5	Late Embryogenesis Abundant 4-5	At5g06760
354	MAN1	Glycosyl hydrolase superfamily protein	At1g02310
353	ERD14	Dehydrin family protein	At1g76180
353	Rap2.6L	uncharacterized protein	At5g13330
346	NTMC2T6.2	Calcium-dependent lipid-binding (CaLB domain) family protein	At3g14590
345	AT1G15010	mediator of RNA polymerase II transcription subunit	At1g15010
343	AT1G67920	uncharacterized protein	At1g67920
343	XERO1	dehydrin xero 1	At3g50980
343	ANAC087	NAC domain containing protein 87	At5g18270
341	AT3G04010	O-Glycosyl hydrolases family 17 protein	At3g04010
340	AT1G71950	Proteinase inhibitor, propeptide	At1g71950
340	AT5G54165	Avr9/Cf-9 rapidly elicited protein	At5g54165
336	ZF2	zinc-finger protein 2	At3g19580
333	WRKY25	WRKY DNA-binding protein 25	At2g30250
331	AT2G37750	uncharacterized protein	At2g37750
327	DREB2A	DRE-binding protein 2A	At5g05410
326	COR47	cold-regulated 47	At1g20440
326	AT5G01380	Homeodomain-like superfamily protein	At5g01380
324	AT1G19020	CDP-diacylglycerol-glycerol-3-phosphate 3-phosphatidyltransferase	At1g19020
324	ZF14	MATE efflux family protein	At1g58340
324	TSPO	TSPO(outer membrane tryptophan-rich sensory protein)-like protein	At2g47770
324	NAC3	NAC domain containing protein 3	At3g15500
323	AT3G62260	Protein phosphatase 2C family protein	At3g62260
322	AT3G22910	ATPase E1-E2 type family protein / haloacid dehalogenase-like hydrolase family protein	At3g22910
321	NAC047	NAC domain containing protein 47	At3g04070
319	PSK2	phytosulfokine 2 precursor	At2g22860
319	WRKY75	WRKY DNA-binding protein 75	At5g13080
316	SIS	E3 ubiquitin-protein ligase RLIM-like protein	At5g02020
311	AT5G04250	Cysteine proteinases superfamily protein	At5g04250
309	APG8A	Ubiquitin-like superfamily protein	At4g21980
306	PCR2	PLANT CADMIUM RESISTANCE 2	At1g14870
304	RCI2A	Low temperature and salt responsive protein family	At3g05880
302	ESL1	ERD (early response to dehydration) six-like 1	At1g08920
297	ERD7	Senescence/dehydration-associated protein-like protein	At2g17840
295	RAP2.6	uncharacterized protein	At1g43160
295	AT4G19200	proline-rich family protein	At4g19200
294	AT2G32210	cysteine-rich/transmembrane domain A-like protein	At2g32210
294	AT3G20340	protein expression protein	At3g20340
286	DIN2	Glycosyl hydrolase superfamily protein	At3g60140
285	GLY3	glyoxalase II 3	At1g53580
282	Tic20-IV	translocon at the inner envelope membrane of chloroplasts 20-IV	At4g03320
282	AT4G22820	A20/AN1-like zinc finger family protein	At4g22820
281	AT3G59350	Protein kinase superfamily protein	At3g59350
278	AFP1	ABI five binding protein	At1g69260
278	AT3G02480	Late embryogenesis abundant protein (LEA) family protein	At3g02480
278	AT5G15190	uncharacterized protein	At5g15190
274	AT1G65510	uncharacterized protein	At1g65510
274	AT2G38250	Homeodomain-like superfamily protein	At2g38250
274	CYP81D8	cytochrome P450, family 81, subfamily D, polypeptide 8	At4g37370
274	AT5G18130	uncharacterized protein	At5g18130
273	MAPKKK18	mitogen-activated protein kinase kinase kinase 18	At1g05100
273	GSTU9	glutathione S-transferase tau 9	At5g62480
270	AT1G56060	cysteine-rich/transmembrane domain protein B	At1g56060
270	AT5G04080	cysteine-rich TM module stress tolerance protein	At5g04080
268	GPX2	glutathione peroxidase 2	At2g31570
267	ATAF1	NAC (No Apical Meristem) domain transcriptional regulator superfamily protein	At1g01720
267	CYP94B3	cytochrome P450, family 94, subfamily B, polypeptide 3	At3g48520
265	AT3G22600	Bifunctional inhibitor/lipid-transfer protein/seed storage 2S albumin superfamily protein	At3g22600
264	NAC046	NAC domain containing protein 46	At3g04060
264	AT3G05500	Rubber elongation factor protein (REF)	At3g05500
264	RGLG1	RING domain ligase1	At3g01650
264	AFP3	ABI five binding protein 3	At3g29575
263	AT2G18690	uncharacterized protein	At2g18690
263	AT3G14560	uncharacterized protein	At3g14560
263	DIP2	E3 ubiquitin-protein ligase	At5g03210
262	NAC032	NAC domain containing protein 32	At1g77450
261	AT1G13340	Regulator of Vps4 activity in the MVB pathway protein	At1g13340
261	RPL18AA	60S ribosomal protein L18A-1	At1g29970
261	AT1G30640	Protein kinase family protein	At1g30640
261	KTI1	kunitz trypsin inhibitor 1	At1g73260
260	AT5G62150	peptidoglycan-binding LysM domain-containing protein	At5g62150
259	AT4G02880	ELKS/Rab6-interacting/CAST family protein	At4g02880
